# Improved flux profiling in genome-scale modeling of human cell metabolism

**DOI:** 10.1101/2025.05.13.653488

**Authors:** Cyriel Huijer, Xiang Jiao, Yun Chen, Rosemary Yu

## Abstract

Understanding human cell metabolism through genome-scale flux profiling is of interest to diverse research areas of human health and disease. Metabolic modeling using genome-scale metabolic models (GEMs) has the potential to achieve this, but has been limited by a lack of appropriate input data as model constraints. Here we show that GEM-based flux profiling simulations can be improved with an appropriate input data collection procedure and exo-metabolite exchange flux calculation method, called regression during exponential growth phase (REGP). Our results show that the GEM-simulated feasible flux space is constrained to a biologically meaningful region, allowing an exploration of the basic organizing principles of the feasible flux space. These improvements help to fulfil the promise of GEMs as a valuable tool in the study of human metabolism and future development of translational applications.
