## Supplemental Table 1 for "Improved flux profiling in genome-scale modeling of human cell metabolism"

metabolite	timepoint	replicate	mmol_gDW	mmol_L
Met	22	1	0.892273253927176	0.10048331249856
Met	24	1	0.850524129592794	0.105549698002689
Met	26	1	0.753289942953828	0.103016505250624
Met	28	1	0.70245127843706	0.105860791849433
Met	30	1	0.64600730396479	0.107282935148838
Phe	22	1	1.79567980151582	0.202220400363802
Phe	24	1	1.5522808570981	0.192637422010005
Phe	26	1	1.42864811307298	0.195375415825375
Phe	28	1	1.210785300785	0.182467730695771
Phe	30	1	1.17940282093906	0.195864343292406
Pro	22	1	1.33858023424259	0.15074415308292
Pro	24	1	1.23526219414039	0.153295535081503
Pro	26	1	1.27564015874566	0.174450744153083
Pro	28	1	1.11103022135456	0.167434443656981
Pro	30	1	0.976204646426694	0.162119064493267
Ser	22	1	1.7621295163048	0.198442136498516
Ser	24	1	1.59233050311487	0.197607566765579
Ser	26	1	1.34393767100455	0.183790801186944
Ser	28	1	1.1955671961792	0.180174332344214
Ser	30	1	1.07766607452796	0.17896884272997
Arg	22	2	6.16326104819483	0.694075366699839
Arg	24	2	5.75502771928976	0.714196595526295
Arg	26	2	4.91486565443092	0.672134665053969
Arg	28	2	4.60135456400853	0.693433199822399
Arg	30	2	4.2245079162117	0.701567313603307
Asn	22	2	0.401241227972429	0.0451857629041407
Asn	24	2	0.32885778711505	0.0408111174134997
Asn	26	2	0.306252771852428	0.0418817356778219
Asn	28	2	0.271606605118694	0.0409316505955757
Asn	30	2	0.226746599955055	0.0376559841179807
Cys	22	2	0.512614230826887	0.0577280286287625
Cys	24	2	0.516263589431843	0.0640681011371237
Cys	26	2	0.444086292706712	0.0607312208695652
Cys	28	2	0.27234963916804	0.0410436272909699
Cys	30	2	0.329527188698315	0.0547248363879599
Gly	22	2	2.61959977636042	0.29500611140213
Gly	24	2	2.33074038460339	0.289243932250742
Gly	26	2	1.78881862778648	0.244630696699843
Gly	28	2	1.73566417403666	0.261568011175135
Gly	30	2	1.55295937068997	0.257901169896979
Met	22	2	0.990673017954396	0.111564597514124
Met	24	2	0.814711912877154	0.101105416497175
Met	26	2	0.825356466657237	0.112871995141243
Met	28	2	0.665112856442948	0.100233818079096
Met	30	2	0.59043995333448	0.0980548220338983
Pro	22	2	1.53285201959381	0.172622061482821
Pro	24	2	1.37875613060266	0.171103074141049
Pro	26	2	1.27972260984781	0.17500904159132
Pro	28	2	1.02954000219695	0.155153707052441
Pro	30	2	0.937529196935976	0.155696202531646
Ser	22	2	1.48104594647952	0.166787922881048
Ser	24	2	1.28535917516211	0.159512550018188
Ser	26	2	1.07064748565674	0.146416878865042
Ser	28	2	0.940789481271482	0.141778828664969
Ser	30	2	0.742560322693614	0.123317570025464
Thr	22	2	3.72523529492671	0.419517205769946
Thr	24	2	3.7853228297056	0.469757021131662
Thr	26	2	3.25600311535939	0.445276171767539
Thr	28	2	2.66632350501683	0.401820206229616
Thr	30	2	2.30057667471303	0.382058556742913
Tyr	22	2	1.88438182400394	0.212209574650602
Tyr	24	2	1.68509130065223	0.209119143951807
Tyr	26	2	1.46135200915005	0.199847851855422
Tyr	28	2	1.42181194482441	0.214269861783133
Tyr	30	2	1.14135923976169	0.189546416192771
Val	22	2	3.82341689346922	0.430573922089227
Val	24	2	3.52503365414217	0.437455240478781
Val	26	2	3.01910529259549	0.412879103373232
Val	28	2	2.90278381225766	0.437455240478781
Val	30	2	2.24938601447907	0.373557284004353
Arg	22	3	5.90488946903404	0.664978862893082
Arg	24	3	5.17243399721869	0.641896951949686
Arg	26	3	5.21617940031828	0.713340962012579
Arg	28	3	4.75533515205481	0.716638377861635
Arg	30	3	4.11670391530932	0.683664219371069
Asn	22	3	0.291427317815761	0.0328190743338008
Asn	24	3	0.290182155970925	0.0360114873438857
Asn	26	3	0.262839253707519	0.0359447004608295
Asn	28	3	0.198806927587771	0.0299605957389969
Asn	30	3	0.161989706575028	0.0269017564950244
Cys	22	3	0.645298659722308	0.072670279641791
Cys	24	3	0.374387420171935	0.0464613263283582
Cys	26	3	0.328851107584309	0.0449721812537313
Cys	28	3	0.266797553331341	0.0402069170149254
Cys	30	3	0.206239395402103	0.0342503367164179
Gln	22	3	12.084955709454	1.36094674556213
Gln	24	3	10.7281653271595	1.33136094674556
Gln	26	3	10.0237955919434	1.37080867850099
Gln	28	3	8.0491167259112	1.21301775147929
Gln	30	3	7.18545372389072	1.19329388560158
Glu	22	3	4.65377602456381	0.524084778420039
Glu	24	3	3.92810246108636	0.48747591522158
Glu	26	3	4.09292828784186	0.559730250481696
Glu	28	3	3.59269236521262	0.541425818882466
Glu	30	3	3.57927108465703	0.594412331406551
Gly	22	3	2.21526767737732	0.249472270197659
Gly	24	3	1.98397057795861	0.246209940510459
Gly	26	3	1.97296601333154	0.269813855306083
Gly	28	3	1.79229048569928	0.270101707925542
Gly	30	3	1.57789250311442	0.262041834580695
Met	22	3	0.920092186101534	0.103616140298507
Met	24	3	0.754928023554876	0.0936862601865672
Met	26	3	0.805029334752802	0.110092149067164
Met	28	3	0.627395432859296	0.0945497280223881
Met	30	3	0.538137548512985	0.0893689210074627
Pro	22	3	1.39057719782991	0.156599788806758
Pro	24	3	1.22104470928832	0.151531151003168
Pro	26	3	1.27483051617837	0.174340021119324
Pro	28	3	1.14634248788051	0.172756071805702
Pro	30	3	1.01227815729813	0.168109820485744
Ser	22	3	1.52251452989876	0.171457905544148
Ser	24	3	1.37334223175055	0.170431211498973
Ser	26	3	1.10360519059866	0.150924024640657
Ser	28	3	0.9742224866785	0.146817248459959
Ser	30	3	0.840788441919174	0.139630390143737
Thr	22	3	3.40348159197517	0.383282926933333
Thr	24	3	3.39414463543521	0.421211966577778
Thr	26	3	3.13112855413302	0.428198894933333
Thr	28	3	2.7287675068699	0.411230640355556
Thr	30	3	2.41012409213074	0.400251181511111
Trp	22	3	0.361316284906731	0.0406896172302672
Trp	24	3	0.325989361137588	0.0404551469182133
Trp	26	3	0.327078160438788	0.0447297210687334
Trp	28	3	0.260485917720191	0.0392557410911687
Trp	30	3	0.251638637114762	0.0417898240791352
Tyr	22	3	1.84144325831425	0.20737405
Tyr	24	3	1.49107225963896	0.18504146
Tyr	26	3	1.5552676919456	0.212691333333333
Tyr	28	3	1.31960050681805	0.198866396666667
Tyr	30	3	1.2423052183811	0.206310593333333
Val	22	3	3.70845223049831	0.417627181721573
Val	24	3	3.17185263237586	0.393625619553666
Val	26	3	3.07488563480118	0.420507369181722
Val	28	3	2.56098256942255	0.385945119659936
Val	30	3	2.35288494645575	0.390745432093517
Glc	22	1	145.038493171472	16.3335034077563
Glc	24	1	129.550265709614	16.0771351994029
Glc	26	1	116.269779160177	15.9005259892039
Glc	28	1	104.451242006806	15.7410079928952
Glc	30	1	93.1382920984459	15.4675485706516
Lac	22	1	35.2099027720072	3.96516162253169
Lac	24	1	36.083100229538	4.47789803923838
Lac	26	1	37.5762596927553	5.13875830966033
Lac	28	1	39.0888831831477	5.89077172083013
Lac	30	1	38.8333505176577	6.44908470791074
Glc	22	2	140.216365860048	15.7904597567121
Glc	24	2	126.278363195293	15.6710934302575
Glc	26	2	114.883042593277	15.7108822057424
Glc	28	2	99.6875140374781	15.0231048009324
Glc	30	2	88.0661684053737	14.6252170460836
Lac	22	2	44.1141482223477	4.96791282482591
Lac	24	2	46.3524496023348	5.75232011295633
Lac	26	2	48.1311734164308	6.58220028735516
Lac	28	2	51.7484938552477	7.79859999503565
Lac	30	2	52.8465464507956	8.77626704980688
Glc	22	3	134.14586405591	15.1068304681241
Glc	24	3	116.053473415616	14.4021887739341
Glc	26	3	103.428368050232	14.1443930321572
Glc	28	3	93.7806944101576	14.1329354436338
Glc	30	3	79.3410316462118	13.1762268019285
Lac	22	3	63.079587193526	7.10370488451798
Lac	24	3	64.7203539095837	8.03176955491469
Lac	26	3	68.4495558501738	9.36084982363095
Lac	28	3	71.6945235742023	10.8045059775814
Lac	30	3	71.1999518772961	11.8242313561654
